# *Plasmodium falciparum* has evolved multiple mechanisms to hijack human immunoglobulin M

**DOI:** 10.1101/2022.08.03.502706

**Authors:** Chenggong Ji, Hao Shen, Chen Su, Yaxin Li, Shihua Chen, Thomas H. Sharp, Junyu Xiao

## Abstract

*Plasmodium falciparum* causes the most severe malaria in humans. Immunoglobulin M (IgM) serves as the first line of humoral defense against infection and potently activates the complement pathway to facilitate *P. falciparum* clearance. A number of *P. falciparum* proteins hijack IgM, leading to immune evasion and severe disease. However, the underlying molecular mechanisms remain unknown. Here, using high-resolution cryo-electron microscopy, we delineate how *P. falciparum* proteins VAR2CSA, TM284VAR1, DBLMSP, and DBLMSP2 target IgM. Each protein binds IgM in a different manner, and together they present a variety of Duffy-binding-like domain-IgM interaction modes. We further show that these proteins interfere directly with IgM-mediated complement activation, with VAR2CSA exhibiting the most potent inhibitory effect. Structural analyses suggest that VAR2CSA occludes the congregation of the complement C1 complex on IgM. These results underscore the importance of IgM for the adaptation of *P. falciparum* to humans, and provide critical insights into the immune evasion mechanism of *P. falciparum*.
