## Extended Data Table 2 for "*Plasmodium falciparum* has evolved multiple mechanisms to hijack human immunoglobulin M"

### Sheet: Sheet1
Protein name	Codon optimized DNA sequcences
VAR2CSA	ATGGATTCAACTAGCACCATTGCCAACAAGATTGAAGAGTACCTCGGGGCAAAGTCAGATGACAGTAAGATAGACGAGCTGCTTAAAGCCGATCCTAGCGAGGTCGAATATTACCGATCTGGTGGTGACGGTGATTATTTGAAAAACAATATCTGCAAGATTACTGTGAATCACAGCGATAGCGGGAAATATGACCCTTGCGAGAAAAAATTGCCACCATACGATGACAATGATCAATGGAAATGTCAACAAAACTCAAGTGATGGGAGCGGAAAACCGGAGAACATCTGCGTGCCACCACGGAGGGAACGCCTGTGTACTTACAACCTCGAAAACCTGAAATTCGATAAGATACGAGACAACAATGCATTTCTCGCGGATGTTCTTCTTACCGCACGA…
TM284VAR1	ATGACAAGCAAGCGCGGAAACCGCACCGTGATCAACCTGAGCGTGACCGACGTGCTGGAGAAGATCGCCCTGCAGATCTACAAGGAGGAGAACGAGAAGAAGATCCCCCACGAGAGCGAGCTGATCGGCACCTTGTGGAAGGCCCAGTTCTCCGATGGCCTGAGCGGAAGCTTCGGAGATGTGCGCAGCGGACCCAGCAATAGTTGCAACCTGCACCACAAGTACTACACCAACATCAAGAACGGCTATCCACCAGCCCGCAATCCATGCGACGGACGCAACGAGAAGCGCTTCAGCAACGAGGGAGAAGCCGAGTGCGGCAGTGACAAAATCCGCGTGATCGGCAAGGGAGACGGAACAGCTTGCGTGCCATTTCGCCGCCAGAACATGTGCGACAAG…
DBLMSP	GATTCTAACCTGAGAAACGGCCTGCTGAACAACAGCCTGGACCTGACCAACGGACTGAACAACAAGGACAACAGCTTCATCGACAGCAAGATTGAGGAGCACGAGAACAAGAGCTACCAGAACAAAGACAACAACATCAGCATCGTGGGCCAGGACGTGCCCATCACAAGCGTGGATAGCAGCAAGATCATCAACGCCAACGACCTGGAGGGAAACTCAATCGACGACACCAAGGGCCTGAGCGTGACCAACTCCGGATTCGACGACGGCTCTGCTTTCGGCGGAGGACTGCCTTTCAGCGGATACAGCCCCCTGCAGGGAAATCACAACAAATGCCCCGACGAGAACTTCTGTAAGGGCATTAAGAACGTGCTGAGCTGCCCCCCCAAGAATAGCACA…
DBLMSP2	TINLGFNKCPTEEICKDFSNLPQCRKNVHERNNWLGSSVKNFSSDNKGVLVPPRRQSLCLRITLQDFRTKKKKEGDFEKFIYSYASSEARKLRTIHNNNLEKAHQAIRYSFADIGNIIRGDDMMDTPTSKETITYLEKVLKIYNENNDKPKDAKKWWTENRHHVWEAMMCGYQSAQKDNQCTGYGNIDDIPQFLRWFREWGTYVCEESEKNMNTLKAVCFPKQPRTEANPALTVHENEMCSSTLKKYEEWYNKRKTEWTEQSIKYNNDKINYTDIKTLSPSEYLIEKCPECKCTKKNLQDVFELTFD
H chain of anti-CD20 IgM	CAGGTGCAGCTGCAGCAGCCAGGAGCAGAACTGGTGAAACCCGGAGCCAGCGTGAAGATGTCTTGCAAGGCCAGCGGCTACACCTTCACCAGCTACAACATGCATTGGGTGAAGCAGACCCCAGGAAGAGGACTCGAGTGGATCGGAGCCATCTATCCAGGCAACGGCGATACCAGCTACAACCAGAAGTTCAAGGGCAAGGCCACCCTGACAGCCGATAAGAGCAGCAGCACAGCCTACATGCAGCTGAGCAGCCTGACCAGCGAGGATAGCGCCGTGTACTATTGCGCCAGGAGCACCTACTACGGCGGCGATTGGTACTTCAACGTCTGGGGAGCCGGAACAACAGTGACAGTGTCAGCTGCTAGCACCAAGGGCCCATCGGTCTTCCCCCTGGCA…
L chain of anti-CD20 IgM	CAGATTGTGCTGAGCCAGTCTCCAGCTATCCTGAGCGCTAGCCCAGGCGAGAAAGTGACCATGACTTGCAGAGCCAGCAGCAGCGTGTCCTACATCCATTGGTTCCAGCAGAAGCCCGGAAGCAGCCCTAAGCCTTGGATCTACGCCACCAGCAATCTGGCTAGCGGAGTGCCAGTGAGATTCAGCGGCAGCGGAAGCGGAACCAGCTACAGCCTGACCATCAGCAGGGTGGAAGCCGAAGACGCCGCCACCTACTATTGCCAGCAGTGGACCAGCAACCCTCCTACATTTGGCGGCGGCACCAAGCTGGAGATCAAGAGGACCGTGGCCGCCCCTAGCGTGTTTATCTTCCCTCCTAGCGACGAGCAGCTGAAAAGCGGAACAGCCAGCGTCGTCTGC…
H chain of anti-RBD IgM	ATGGGCTGGTCCCTGATTCTGCTGTTCCTGGTGGCTGTGGCTACCAGGGTGCTGAGTGAGGTCCAACTTTTGGAGTCTGGAGGAGGAGTGGTCCAACCTGGAGGCTCCCTGAGACTGTCCTGTGCTGCCTCTGGCTTTGCCTTCACCACCTATGCTATGAACTGGGTGAGACAGGCTCCTGGCAGGGGATTGGAGTGGGTGTCTGCCATCTCTGATGGAGGAGGCTCTGCCTACTATGCTGACTCTGTGAAGGGCAGGTTCACCATCAGCAGGGACAACAGCAAGAACACCCTCTACCTCCAAATGAACTCCCTGAGGGCTGAGGACACAGCAGTCTACTACTGTGCCAAGACCAGGGGCAGGGGACTCTATGACTATGTGTGGGGCAGCAAGGACTAC…
L chain of anti-RBD IgM	ATGGGCTGGTCCTGTATCATCCTGTTCCTGGTGGCTACAGCCACAGGAGTGCATAGTGACATTGTGATGACCCAGAGCCCACTGTCCCTGCCTGTGACACCTGGAGAACCTGCCAGCATCTCCTGTAGGTCCAGCCAGTCCCTGCTGCACAGCAATGGCTACAACTACCTGGACTGGTATCTCCAAAAGCCTGGACAAAGCCCACAACTTCTGATTTACCTGGGCAGCAACAGGGCATCTGGAGTGCCTGACAGGTTCTCTGGCTCTGGCTCTGGCACAGACTTCACCCTGAAAATCAGCAGGGTGGAGGCTGAGGATGTGGGAGTCTACTACTGTATGCAGGCTCTCCAAACACCTGGCACCTTTGGACAAGGCACCAGATTGGAGATTAAGCGTACG…
